# Recurrent hybridization and gene flow shaped Norway and Siberian spruce evolutionary history over multiple glacial cycles

**DOI:** 10.1101/2023.10.04.560811

**Authors:** Qiujie Zhou, Piyal Karunarathne, Lili Andersson-Li, Chen Chen, Lars Opgenoorth, Katrin Heer, Giovanni Giuseppe Vendramin, Andrea Piotti, Elena Nakvasina, Martin Lascoux, Pascal Milesi

## Abstract

Over the last decades, extensive genome-wide resequencing studies have highlighted the extent of hybridization and introgression between closely related species. Animal and plant species went through cycles of contractions and expansions as a result of glacial cycles. These repeated sequences of reproductive isolation and admixture at continental scales have led to the accumulation over time of an ancient, deep-seated and complex genetic structure. This structure was blurred by extensive gene flow, or reinforced by strong local adaptation. This already multi-layered structure has often been further enhanced by hybridization.

We investigated this complexity in Norway spruce (*Picea abies*) and Siberian spruce (*P. obovata*), two closely related species dominating Eurasian boreal forests and forming a vast hybrid zone. Here, we genotyped 542 individuals of both species and their hybrids at 480K SNPs. Individuals came from 55 populations, extending from western Europe to Siberia with a focus on the main hybrid zone. Despite extensive gene flow and a clear Isolation-by-Distance pattern at the continental scale, distinct genetic clusters emerged, indicating barriers and corridors to migration. Coalescent-based demographic inferences revealed that Norway and Siberian spruce repeatedly hybridized during the Pleistocene with introgression pattern varying depending on the latitude. In northern ranges, *P. obovata* expanded into *P. abies* while *P. abies* expanded into *P. obovata* in the southern parts. Two cryptic refugia located in the large hybrid zone played a critical role in shaping the current distribution of the two species. Our study highlights the importance of considering the whole species complex instead of separate entities to shed light on their complex demographic histories.
