## Supplementary material for "Recurrent hybridization and gene flow shaped Norway and Siberian spruce evolutionary history over multiple glacial cycles": Supp1: model comparison

### Sheet: Sheet1
	origin of URAL	origin of Fenno1	origin of Fenno2	hybrid origin of OB	hybrid origin of Fenno1	hybrid origin of Fenno2	hybrid origin of EUR_RUS	estimated loglikelihood	observed loglikelihood
model1	YEN	EUR	Fenno1	NO	NO	NO	NO	-176280208	-122570263
model2	YEN	EUR	EUR	NO	NO	NO	NO	-175975652	-122570263
model3	YEN	URAL	URAL	NO	NO	NO	NO	-176655843	-122570263
model4	YEN	URAL	EUR	NO	NO	NO	NO	-177539391	-122570263
model5	YEN	URAL	Fenno1	NO	NO	NO	NO	-175113546	-122570263
model6	YEN	EUR	URAL	NO	NO	NO	NO	-124211366	-122570263
model7	YEN	EUR	Fenno1	YES	NO	NO	NO	-123716659	-122570263
model8	YEN	EUR	EUR	YES	NO	NO	NO	-123949735	-122570263
model9	YEN	URAL	URAL	YES	NO	NO	NO	-123903849	-122570263
model10	YEN	URAL	EUR	YES	NO	NO	NO	-124806121	-122570263
model11	YEN	URAL	Fenno1	YES	NO	NO	NO	-124515667	-122570263
model12	YEN	EUR	URAL	YES	NO	NO	NO	-123675017	-122570263
model13	YEN	-	Fenno1	YES	YES	NO	NO	-123494521	-122570263
model14	YEN	-	EUR	YES	YES	NO	NO	-123675017	-122570263
model15	YEN	-	URAL	YES	YES	NO	NO	-123343617	-122570263
model16	YEN	EUR	-	YES	YES	YES	NO	-123348771	-122570263
model17	YEN	URAL	-	YES	YES	YES	NO	-123506840	-122570263
model18	YEN	-	-	YES	YES	YES	YES	-123317461	-122570263
model19	EUR	EUR	Fenno1	NO	NO	NO	NO	-177496668	-122570263
model20	EUR	EUR	EUR	NO	NO	NO	NO	-176588281	-122570263
model21	EUR	URAL	URAL	NO	NO	NO	NO	-176780911	-122570263
model22	EUR	URAL	EUR	NO	NO	NO	NO	-176180539	-122570263
model23	EUR	URAL	Fenno1	NO	NO	NO	NO	-174230007	-122570263
model24	EUR	EUR	URAL	NO	NO	NO	NO	-175234827	-122570263
model25	EUR	EUR	Fenno1	YES	NO	NO	NO	-124705923	-122570263
model26	EUR	EUR	EUR	YES	NO	NO	NO	-124671237	-122570263
model27	EUR	URAL	URAL	YES	NO	NO	NO	-123512955	-122570263
model28	EUR	URAL	EUR	YES	NO	NO	NO	-123949735	-122570263
model29	EUR	URAL	Fenno1	YES	NO	NO	NO	-123587927	-122570263
model30	EUR	EUR	URAL	YES	NO	NO	NO	-123418186	-122570263
model31	EUR	-	Fenno1	YES	YES	NO	NO	-123340414	-122570263
model32	EUR	-	EUR	YES	YES	NO	NO	-123443045	-122570263
model33	EUR	-	URAL	YES	YES	NO	NO	-123381440	-122570263
model34	EUR	EUR	-	YES	YES	YES	NO	-123409436	-122570263
model35	EUR	URAL	-	YES	YES	YES	NO	-123391158	-122570263
model36	EUR	-	-	YES	YES	YES	YES	-123455593	-122570263
