## Supplementary material for "Recurrent hybridization and gene flow shaped Norway and Siberian spruce evolutionary history over multiple glacial cycles": Supp2: individual information

sample_id	sequencing panel	pop	Lat	Long	PC1	PC2	genomic cluster	cp haplotype group
BER_3	UPU_119901_P002_WA07	BER	63.927	65.033	17.23879623	0.993684351	OB	AC_YEN_CP
BOR_12	UPU_119901_P003_WE01	BOR	61.758	90.049	-10.32542706	13.84065819	YEN	AC_UR_CP
BOR_5	UPU_119901_P002_WA02	BOR	61.758	90.049	-10.84665203	13.49605656	YEN	AC_YEN_CP
BOR_18	UPU_119901_P003_WG01	BOR	61.758	90.049	-10.34594154	13.88376427	YEN	AC_YEN_CP
BOR_19	UPU_119901_P003_WF01	BOR	61.758	90.049	-10.30656433	13.85889435	YEN	AC_YEN_CP
BOR_3	UPU_119901_P003_WH02	BOR	61.758	90.049	-10.32195187	13.85726643	YEN	AC_YEN_CP
BOR_2	UPU_119901_P002_WD04	BOR	61.758	90.049	-10.92461967	13.6604023	YEN	AC_YEN_CP
BOR_4	UPU_119901_P001_WA10	BOR	61.758	90.049	-11.42670345	14.08240032	YEN	AC_YEN_CP
BOR_7	UPU_119901_P002_WE09	BOR	61.758	90.049	-10.94835281	14.44754028	YEN	AC_YEN_CP
BOR_17	UPU_119901_P001_WC07	BOR	61.758	90.049	-11.40668774	13.77374935	YEN	AC_YEN_CP
BOR_9	UPU_119901_P003_WA05	BOR	61.758	90.049	-10.72697735	14.23487854	YEN	AC_YEN_CP
BOR_6	UPU_119901_P001_WB08	BOR	61.758	90.049	-10.85148144	13.48689651	YEN	AC_YEN_CP
BOR_1	UPU_119901_P002_WH09	BOR	61.758	90.049	-10.3930788	13.87856293	YEN	AC_YEN_CP
BRI_18	UPU_119901_P002_WF12	BRI	53.26	34.42	3.959271193	-1.719141126	EUR_RUS	AC_FEN_CP
BRI_7	UPU_119901_P001_WA12	BRI	53.26	34.42	4.125661373	-0.871111751	EUR_RUS	AC_FEN_CP
BRI_8	UPU_119901_P001_WE04	BRI	53.26	34.42	5.575629711	4.89746666	Fenno2	AC_FEN_CP
BRI_19	UPU_119901_P002_WG03	BRI	53.26	34.42	4.234372616	-1.750090837	EUR_RUS	AC_FEN_CP
BRI_11	UPU_119901_P001_WH09	BRI	53.26	34.42	3.9586339	-1.574869514	EUR_RUS	AC_FEN_CP
BRI_13	UPU_119901_P001_WB11	BRI	53.26	34.42	4.698617458	-1.532820463	EUR_RUS	AC_UR_CP
BRI_14	UPU_119901_P003_WF04	BRI	53.26	34.42	4.201864243	-0.98627615	EUR_RUS	AC_UR_CP
BRI_4	UPU_119901_P002_WG05	BRI	53.26	34.42	4.419858932	-1.399116635	EUR_RUS	AC_UR_CP
BRI_5	UPU_119901_P001_WA02	BRI	53.26	34.42	5.63471365	5.074915886	Fenno2	AC_UR_CP
BRI_16	UPU_119901_P002_WG02	BRI	53.26	34.42	4.479176521	-1.463977933	EUR_RUS	AC_YEN_CP
BRI_20	UPU_119901_P002_WC10	BRI	53.26	34.42	4.263379097	-1.194602132	EUR_RUS	AC_EUR_CP
BRI_2	UPU_119901_P002_WH04	BRI	53.26	34.42	5.598572254	4.895091057	Fenno2	NA
S21K8021187	UME_081104_P12_WE10	BY_1	53.9045	27.5615	5.91756916	-1.264248371	EUR_RUS	AC_FEN_CP
S21K7926875	UME_081104_P08_WG05	BY_1	53.9045	27.5615	5.501859665	-1.369692564	EUR_RUS	AC_UR_CP
S21K8021090	UME_081104_P09_WE08	BY_1	53.9045	27.5615	5.933572769	-1.33636868	EUR_RUS	AC_EUR_CP
S21K7829353	UME_081104_P01_WD11	BY_1	53.9045	27.5615	3.928177118	-1.653091192	EUR_RUS	NA
S21K8120548	UME_081104_P04_WB04	BY_1	53.9045	27.5615	4.108486176	-1.856286645	EUR_RUS	NA
S21K8120549	UME_081104_P04_WB05	BY_1	53.9045	27.5615	4.206281185	-1.860264897	EUR_RUS	NA
S21K8120555	UME_081104_P04_WB06	BY_1	53.9045	27.5615	4.169578552	-1.754064441	EUR_RUS	NA
S21K7926781	UME_081104_P06_WE03	BY_1	53.9045	27.5615	3.990375996	-1.265147328	EUR_RUS	NA
S21K8021288	UME_081104_P06_WF07	BY_1	53.9045	27.5615	6.049752235	-1.280036211	EUR_RUS	NA
S21K8120553	UME_081104_P06_WG01	BY_1	53.9045	27.5615	6.008519173	-1.274187565	EUR_RUS	NA
S21K8120546	UME_081104_P14_WC11	BY_1	53.9045	27.5615	4.101939201	-1.842205286	EUR_RUS	NA
S21K8620967	UME_081104_P17_WC01	BY_1	53.9045	27.5615	4.185974598	-1.860211611	EUR_RUS	NA
S21K8521862	UME_081104_P12_WH02	BY_2	55.18333	30.16667	4.252111435	-1.794160008	EUR_RUS	AC_FEN_CP
S21K7821791	UME_081104_P16_WF09	BY_2	55.18333	30.16667	5.948215008	-1.267745376	EUR_RUS	AC_UR_CP
S21K8521650	UME_081104_P11_WF06	BY_2	55.18333	30.16667	14.92813587	-5.296269417	EUR	AC_EUR_CP
S21K7821528	UME_081104_P14_WE03	BY_2	55.18333	30.16667	4.970053196	-1.5519346	EUR_RUS	AC_EUR_CP
S21K8521927	UME_081104_P17_WA10	BY_2	55.18333	30.16667	4.178834915	-0.970449626	EUR_RUS	NA
S21K8522295	UME_081104_P07_WB01	BY_3	53.92	25.83	5.912471294	-1.310664535	EUR_RUS	AC_FEN_CP
S21K8522182	UME_081104_P08_WG07	BY_3	53.92	25.83	5.802022457	-1.303904772	EUR_RUS	AC_FEN_CP
S31K8122618	UME_081104_P07_WD01	BY_3	53.92	25.83	13.476017	-5.628498554	EUR	AC_FEN_CP
S21K8522138	UME_081104_P07_WA11	BY_3	53.92	25.83	5.888699532	-1.327309251	EUR_RUS	AC_UR_CP
S21K7928267	UME_081104_P15_WF03	BY_3	53.92	25.83	4.913877487	-1.609900832	EUR_RUS	AC_YEN_CP
S21K7928130	UME_081104_P08_WE04	BY_3	53.92	25.83	5.989574432	-1.298460007	EUR_RUS	AC_EUR_CP
S21K8725171	UME_081104_P10_WA09	BY_4	55.58	28.18	5.536914349	-1.378226161	EUR_RUS	AC_FEN_CP
S21K8720698	UME_081104_P12_WA06	BY_4	55.58	28.18	4.892276287	-1.575257778	EUR_RUS	AC_FEN_CP
S21K8720966	UME_081104_P15_WD04	BY_4	55.58	28.18	5.852051258	-1.320108652	EUR_RUS	AC_UR_CP
S21K8721221	UME_081104_P13_WA03	BY_4	55.58	28.18	5.840474606	-1.297896504	EUR_RUS	AC_EUR_CP
S21K8726143	UME_081104_P12_WD08	BY_4	55.58	28.18	4.855720043	-1.558296323	EUR_RUS	AC_EUR_CP
S21K7821942	UME_081104_P10_WB06	BY_4	55.58	28.18	15.88818073	-5.594907284	EUR	AC_EUR_CP
S21K8722959	UME_081104_P11_WA10	BY_4	55.58	28.18	5.1250453	-1.482164025	EUR_RUS	NA
S21K7622341	UME_081104_P12_WB02	CZE	50.10833	12.80528	14.91758823	-5.328045368	EUR	AC_EUR_CP
S21K7622200	UME_081104_P06_WA03	CZE	50.10833	12.80528	15.07259464	-5.388845444	EUR	AC_EUR_CP
S21K7622359	UME_081104_P12_WA02	CZE	50.10833	12.80528	14.92582512	-5.328837872	EUR	AC_EUR_CP
S21K7622322	UME_081104_P06_WA06	CZE	50.10833	12.80528	15.10505009	-5.377982616	EUR	AC_EUR_CP
S21K7622412	UME_081104_P14_WD10	CZE	50.10833	12.80528	14.75990105	-5.320014	EUR	AC_EUR_CP
S21K7622282	UME_081104_P06_WA04	CZE	50.10833	12.80528	14.77337742	-5.319705486	EUR	NA
S21K8220613	UME_081104_P14_WB04	DE_1	48.2775	8.186	16.67992973	-5.993431568	EUR	AC_EUR_CP
S21K8220612	UME_081104_P14_WF10	DE_1	48.2775	8.186	16.26921844	-5.834444046	EUR	AC_EUR_CP
S21K8220763	UME_081104_P13_WF12	DE_1	48.2775	8.186	16.38150024	-5.905836105	EUR	AC_EUR_CP
S21K8220761	UME_081104_P03_WE09	DE_1	48.2775	8.186	15.97532749	-5.669047356	EUR	NA
S21K8220638	UME_081104_P16_WF06	DE_1	48.2775	8.186	14.65377998	-5.295195103	EUR	NA
GERA10	UME_081104_P11_WC06	DE_2	47	12.23	16.479599	-5.982154369	EUR	AC_EUR_CP
GERA17	UME_081104_P07_WH05	DE_2	47	12.23	16.33795929	-5.877548218	EUR	AC_EUR_CP
GERA24	UME_081104_P07_WH06	DE_2	47	12.23	16.16126823	-5.766491413	EUR	AC_EUR_CP
GERA29	UME_081104_P09_WC04	DE_2	47	12.23	16.64662743	-6.017177105	EUR	AC_EUR_CP
GERA13	UME_081104_P07_WH04	DE_2	47	12.23	16.25107002	-5.83536768	EUR	NA
GER26	UME_081104_P08_WH06	DE_2	47	12.23	16.68444633	-6.035660744	EUR	NA
EKA_20	UPU_119901_P001_WG05	EKA	56.5	60.35	16.10560226	11.56014633	URAL	AC_FEN_CP
EKA_16	UPU_119901_P002_WB12	EKA	56.5	60.35	15.86571312	12.24877262	URAL	AC_FEN_CP
EKA_2	UPU_119901_P003_WE03	EKA	56.5	60.35	15.89509773	12.59183311	URAL	AC_FEN_CP
EKA_14	UPU_119901_P002_WA05	EKA	56.5	60.35	16.28447914	13.84412289	URAL	AC_FEN_CP
EKA_9	UPU_119901_P002_WH03	EKA	56.5	60.35	16.1179657	12.99033642	URAL	AC_FEN_CP
EKA_4	UPU_119901_P002_WE05	EKA	56.5	60.35	15.86969757	12.52617073	URAL	AC_FEN_CP
EKA_18	UPU_119901_P002_WH07	EKA	56.5	60.35	16.2927475	13.82271385	URAL	AC_FEN_CP
EKA_3	UPU_119901_P002_WG01	EKA	56.5	60.35	15.99926567	13.16751957	URAL	AC_UR_CP
EKA_1	UPU_119901_P001_WD12	EKA	56.5	60.35	15.85869217	12.48505306	URAL	AC_UR_CP
EKA_11	UPU_119901_P002_WH11	EKA	56.5	60.35	16.33190155	14.040658	URAL	AC_UR_CP
EKA_17	UPU_119901_P002_WB07	EKA	56.5	60.35	15.91007519	12.61052608	URAL	AC_UR_CP
EKA_7	UPU_119901_P001_WB02	EKA	56.5	60.35	16.11974525	11.51386356	URAL	AC_UR_CP
EKA_15	UPU_119901_P001_WE02	EKA	56.5	60.35	16.11735344	11.530653	URAL	AC_YEN_CP
EKA_6	UPU_119901_P003_WB01	EKA	56.5	60.35	15.84060192	12.4286747	URAL	AC_YEN_CP
EKA_8	UPU_119901_P002_WA01	EKA	56.5	60.35	16.27136421	13.16052246	URAL	AC_YEN_CP
EKA_12	UPU_119901_P001_WE07	EKA	56.5	60.35	15.89533997	12.08406544	URAL	AC_EUR_CP
EKA_19	UPU_119901_P001_WA07	EKA	56.5	60.35	16.11624527	11.53667164	URAL	NA
ENI_20	UPU_119901_P001_WF02	ENI	58.453	92.2	-10.66890049	14.351408	YEN	AC_YEN_CP
ENI_17	UPU_119901_P003_WF09	ENI	58.453	92.2	-10.70862007	14.12700748	YEN	AC_YEN_CP
ENI_31	UPU_119901_P003_WF10	ENI	58.453	92.2	-11.30212021	14.19198322	YEN	AC_YEN_CP
ENI_14	UPU_119901_P003_WC09	ENI	58.453	92.2	-11.23094559	13.93846512	YEN	AC_YEN_CP
ENI_29	UPU_119901_P003_WD10	ENI	58.453	92.2	-10.95782566	14.41875172	YEN	AC_YEN_CP
ENI_27	UPU_119901_P003_WC10	ENI	58.453	92.2	-10.55345631	14.18552685	YEN	AC_YEN_CP
ENI_20	UPU_119901_P003_WH09	ENI	58.453	92.2	-10.72522163	14.36520386	YEN	AC_YEN_CP
ENI_13	UPU_119901_P003_WB09	ENI	58.453	92.2	-11.49456787	13.9785738	YEN	AC_YEN_CP
ENI_30	UPU_119901_P003_WE10	ENI	58.453	92.2	-10.74447441	14.30317783	YEN	AC_YEN_CP
ENI_15	UPU_119901_P003_WD09	ENI	58.453	92.2	-11.47320652	13.8800745	YEN	AC_YEN_CP
ENI_18	UPU_119901_P003_WG09	ENI	58.453	92.2	-10.35148811	13.88393593	YEN	AC_YEN_CP
ENI_23	UPU_119901_P003_WB10	ENI	58.453	92.2	-11.51406193	14.00268364	YEN	AC_YEN_CP
ENI_16	UPU_119901_P003_WE09	ENI	58.453	92.2	-10.72869396	14.30988979	YEN	AC_YEN_CP
ENI_21	UPU_119901_P003_WA10	ENI	58.453	92.2	-11.35205936	13.62699318	YEN	AC_YEN_CP
VILP15	UME_081104_P12_WC12	FI_1	62.4	24.29	4.804972649	5.23332119	Fenno2	AC_EUR_CP
VILP136	UME_081104_P07_WF08	FI_1	62.4	24.29	4.984119892	5.011278629	Fenno2	NA
VILP141	UME_081104_P07_WF09	FI_1	62.4	24.29	5.426929951	5.175663948	Fenno2	NA
VILP251	UME_081104_P07_WF10	FI_1	62.4	24.29	4.921687126	4.997215748	Fenno2	NA
VILP32	UME_081104_P08_WH08	FI_1	62.4	24.29	4.967869282	5.015135288	Fenno2	NA
VILP81	UME_081104_P11_WC08	FI_1	62.4	24.29	5.415797234	5.231331348	Fenno2	NA
PANK5	UME_081104_P14_WG03	FI_2	61.57	29.22	5.570403576	4.919287682	Fenno2	AC_UR_CP
PANK16	UME_081104_P13_WC06	FI_2	61.57	29.22	5.188982964	5.889931202	Fenno2	AC_EUR_CP
PANK14	UME_081104_P07_WH11	FI_2	61.57	29.22	5.343726158	4.991570473	Fenno2	NA
PANK1	UME_081104_P09_WC06	FI_2	61.57	29.22	5.341345787	5.196418762	Fenno2	NA
FIPA17_9	UPU_119901_P003_WF12	FIPA17	66.436	26.686	3.731105804	14.60564613	Fenno1	AC_FEN_CP
FIPA17_12	UPU_119901_P003_WG12	FIPA17	66.436	26.686	4.459978104	14.81512833	Fenno1	AC_FEN_CP
FIPA17_23	UPU_119901_P004_WE01	FIPA17	66.436	26.686	3.869255066	13.9167347	Fenno1	AC_FEN_CP
FIPA17_21	UPU_119901_P004_WC01	FIPA17	66.436	26.686	3.793919563	13.49724293	Fenno1	AC_FEN_CP
FIPA17_4	UPU_119901_P003_WD12	FIPA17	66.436	26.686	4.196434021	14.45028305	Fenno1	AC_UR_CP
FIPA17_20	UPU_119901_P004_WB01	FIPA17	66.436	26.686	4.055122852	13.90153313	Fenno1	AC_UR_CP
FIPA17_3	UPU_119901_P003_WC12	FIPA17	66.436	26.686	4.305701733	14.54410744	Fenno1	AC_UR_CP
FIPA17_22	UPU_119901_P004_WD01	FIPA17	66.436	26.686	4.479963779	14.73077965	Fenno1	AC_UR_CP
FIPA17_6	UPU_119901_P003_WE12	FIPA17	66.436	26.686	3.798350334	13.72898865	Fenno1	AC_EUR_CP
FIPA17_24	UPU_119901_P004_WF01	FIPA17	66.436	26.686	4.453056812	14.20862198	Fenno1	AC_EUR_CP
FIPA17_18	UPU_119901_P004_WA01	FIPA17	66.436	26.686	3.842758417	13.73986244	Fenno1	NA
GERH_10	UPU_119901_P001_WB04	GERH	47.463	12.262	15.89863682	-5.599976063	EUR	AC_EUR_CP
GERH_1	UPU_119901_P001_WF01	GERH	47.463	12.262	16.41440964	-5.936009884	EUR	AC_EUR_CP
GERH_7	UPU_119901_P002_WB04	GERH	47.463	12.262	16.57885742	-6.036767006	EUR	AC_EUR_CP
GERH_4	UPU_119901_P001_WG07	GERH	47.463	12.262	16.55375481	-5.993582249	EUR	AC_EUR_CP
GERH_2	UPU_119901_P002_WG12	GERH	47.463	12.262	16.48680878	-5.959746361	EUR	AC_EUR_CP
GERH_6	UPU_119901_P002_WE03	GERH	47.463	12.262	16.49102211	-5.959678173	EUR	AC_EUR_CP
GERH_8	UPU_119901_P002_WD02	GERH	47.463	12.262	16.70694733	-6.025842667	EUR	AC_EUR_CP
GERH_9	UPU_119901_P002_WB02	GERH	47.463	12.262	16.734478	-6.051574707	EUR	AC_EUR_CP
GERH_3	UPU_119901_P001_WE06	GERH	47.463	12.262	16.73610497	-6.02101469	EUR	AC_EUR_CP
GERL_9	UPU_119901_P002_WF04	GERL	47	12.262	16.7959156	-6.066136837	EUR	AC_FEN_CP
GERL_8	UPU_119901_P002_WH12	GERL	47	12.262	15.64085007	-5.530634403	EUR	AC_UR_CP
GERL_6	UPU_119901_P001_WB12	GERL	47	12.262	16.79547882	-6.064619541	EUR	AC_EUR_CP
GERL_5	UPU_119901_P001_WA03	GERL	47	12.262	16.82505035	-6.070204258	EUR	AC_EUR_CP
GERL_10	UPU_119901_P001_WD10	GERL	47	12.262	16.75085068	-6.043152809	EUR	AC_EUR_CP
GERL_3	UPU_119901_P001_WH02	GERL	47	12.262	16.51861763	-5.973236561	EUR	AC_EUR_CP
GERL_2	UPU_119901_P002_WG09	GERL	47	12.262	15.52269077	-5.472731113	EUR	AC_EUR_CP
GERL_1	UPU_119901_P002_WG08	GERL	47	12.262	16.41792679	-5.936508656	EUR	AC_EUR_CP
Indigo_12	UME_081104_P92_WF04	Indigo	67.27	49.88	16.46931839	10.46500587	URAL	AC_UR_CP
Indigo_15	UME_081104_P92_WG04	Indigo	67.27	49.88	16.42690086	10.49997234	URAL	AC_UR_CP
Indigo_2	UME_081104_P92_WA07	Indigo	67.27	49.88	16.23145294	11.12984467	URAL	AC_UR_CP
Indigo_7	UME_081104_P92_WD05	Indigo	67.27	49.88	16.42213631	10.58181572	URAL	AC_UR_CP
Indigo_17	UME_081104_P92_WH04	Indigo	67.27	49.88	16.4223423	10.48609161	URAL	AC_UR_CP
Indigo_11	UME_081104_P92_WE07	Indigo	67.27	49.88	16.44864082	10.51456547	URAL	AC_UR_CP
Indigo_14	UME_081104_P92_WF06	Indigo	67.27	49.88	16.36237144	10.2690134	URAL	AC_UR_CP
Indigo_13	UME_081104_P92_WF05	Indigo	67.27	49.88	16.4200325	10.51151752	URAL	AC_UR_CP
Indigo_9	UME_081104_P92_WE05	Indigo	67.27	49.88	16.28052711	11.00050545	URAL	AC_UR_CP
Indigo_16	UME_081104_P92_WG06	Indigo	67.27	49.88	16.43910027	10.36417198	URAL	AC_UR_CP
Indigo_10	UME_081104_P92_WE06	Indigo	67.27	49.88	16.33413124	10.87870407	URAL	AC_YEN_CP
Indigo_5	UME_081104_P92_WC05	Indigo	67.27	49.88	16.38798141	10.62686253	URAL	AC_YEN_CP
Indigo_4	UME_081104_P92_WB07	Indigo	67.27	49.88	16.4136467	10.47955608	URAL	AC_YEN_CP
Indigo_19	UME_081104_P92_WH05	Indigo	67.27	49.88	16.43053627	10.09275913	URAL	AC_YEN_CP
Indigo_1	UME_081104_P92_WA05	Indigo	67.27	49.88	16.35959053	10.73345566	URAL	AC_YEN_CP
Indigo_18	UME_081104_P92_WA06	Indigo	67.27	49.88	16.42054367	10.43949604	URAL	AC_YEN_CP
Indigo_8	UME_081104_P92_WD07	Indigo	67.27	49.88	16.34082413	10.83545685	URAL	AC_EUR_CP
ITAH_1	UPU_119901_P002_WD11	ITAH	42.27	13.595	-1.80486989	-9.054750443	ITAH	AC_EUR_CP
ITAH_11	UPU_119901_P001_WH04	ITAH	42.27	13.595	-1.942314029	-8.916790962	ITAH	AC_EUR_CP
ITAH_9	UPU_119901_P001_WC04	ITAH	42.27	13.595	-1.76801765	-9.091663361	ITAH	AC_EUR_CP
ITAH_4	UPU_119901_P002_WF11	ITAH	42.27	13.595	-1.819856048	-9.039730072	ITAH	AC_EUR_CP
ITAH_8	UPU_119901_P001_WB05	ITAH	42.27	13.595	-1.768292546	-9.091341019	ITAH	AC_EUR_CP
ITAH_10	UPU_119901_P001_WF05	ITAH	42.27	13.595	-1.878159046	-8.981293678	ITAH	AC_EUR_CP
ITAH_3	UPU_119901_P001_WB06	ITAH	42.27	13.595	-1.702135086	-9.157341957	ITAH	AC_EUR_CP
ITAH_6	UPU_119901_P002_WF08	ITAH	42.27	13.595	-1.807490826	-9.052132607	ITAH	AC_EUR_CP
ITAH_5	UPU_119901_P001_WF08	ITAH	42.27	13.595	-1.641330719	-9.218009949	ITAH	AC_EUR_CP
ITAH_2	UPU_119901_P002_WB05	ITAH	42.27	13.595	-1.829266191	-9.0303936	ITAH	AC_EUR_CP
ITAL_5	UPU_119901_P001_WC09	ITAL	41.807	13.595	-1.997827291	-8.861073494	ITAH	AC_EUR_CP
ITAL_3	UPU_119901_P002_WC03	ITAL	41.807	13.595	-1.951080322	-8.908068657	ITAH	AC_EUR_CP
ITAL_9	UPU_119901_P002_WA10	ITAL	41.807	13.595	-1.830652118	-9.028871536	ITAH	AC_EUR_CP
ITAL_6	UPU_119901_P001_WE03	ITAL	41.807	13.595	-1.800156474	-9.059439659	ITAH	AC_EUR_CP
ITAL_2	UPU_119901_P002_WF03	ITAL	41.807	13.595	-1.984047532	-8.874886513	ITAH	AC_EUR_CP
ITAL_7	UPU_119901_P001_WB09	ITAL	41.807	13.595	-1.656823158	-9.202523232	ITAH	AC_EUR_CP
ITAL_1	UPU_119901_P001_WD08	ITAL	41.807	13.595	-1.645801902	-9.21350956	ITAH	AC_EUR_CP
ITAL_11	UPU_119901_P001_WF12	ITAL	41.807	13.595	-1.670984983	-9.188397408	ITAH	AC_EUR_CP
KAZM_16	UPU_119901_P001_WE08	KAZM	64.696	65.608	14.57651043	0.712805271	OB	AC_UR_CP
KAZM_17	UPU_119901_P003_WG03	KAZM	64.696	65.608	14.88008404	0.932189584	OB	AC_UR_CP
KAZM_15	UPU_119901_P003_WD05	KAZM	64.696	65.608	14.80553818	0.868329585	OB	AC_UR_CP
KAZM_6	UPU_119901_P003_WB03	KAZM	64.696	65.608	14.50964832	0.653356969	OB	AC_YEN_CP
KAZM_18	UPU_119901_P001_WF06	KAZM	64.696	65.608	14.55391216	0.691479146	OB	AC_YEN_CP
KAZM_11	UPU_119901_P002_WG11	KAZM	64.696	65.608	14.54287148	0.687382698	OB	AC_YEN_CP
KAZM_12	UPU_119901_P003_WA02	KAZM	64.696	65.608	14.90971661	0.946876466	OB	AC_YEN_CP
KAZM_7	UPU_119901_P002_WA03	KAZM	64.696	65.608	14.61046219	0.752625823	OB	AC_YEN_CP
KAZM_8	UPU_119901_P003_WF05	KAZM	64.696	65.608	14.84822178	0.902280569	OB	AC_YEN_CP
KAZM_10	UPU_119901_P003_WC03	KAZM	64.696	65.608	14.53427601	0.670720637	OB	AC_YEN_CP
KAZM_13	UPU_119901_P001_WD11	KAZM	64.696	65.608	14.92402172	0.921392143	OB	AC_YEN_CP
KAZM_4	UPU_119901_P003_WC05	KAZM	64.696	65.608	14.92696381	0.878884494	OB	AC_YEN_CP
KM_13	UPU_119901_P001_WH06	KM	61.05	69.253	15.22841549	0.70096457	OB	AC_UR_CP
KM_9	UPU_119901_P002_WC01	KM	61.05	69.253	14.57025909	0.685965538	OB	AC_UR_CP
KM_17	UPU_119901_P001_WB01	KM	61.05	69.253	15.47953415	0.72243762	OB	AC_UR_CP
KM_6	UPU_119901_P003_WB05	KM	61.05	69.253	15.22692108	0.692786515	OB	AC_UR_CP
KM_2	UPU_119901_P002_WC04	KM	61.05	69.253	15.22641945	0.669471979	OB	AC_YEN_CP
KM_16	UPU_119901_P003_WG06	KM	61.05	69.253	16.06861115	0.868709505	OB	AC_YEN_CP
KM_4	UPU_119901_P002_WE08	KM	61.05	69.253	16.02302933	0.852283537	OB	AC_YEN_CP
KM_15	UPU_119901_P002_WF01	KM	61.05	69.253	15.20505619	0.704249799	OB	AC_YEN_CP
KM_11	UPU_119901_P003_WH03	KM	61.05	69.253	15.23599434	0.693426609	OB	AC_YEN_CP
KM_19	UPU_119901_P002_WE10	KM	61.05	69.253	15.01847839	0.66259557	OB	AC_YEN_CP
KM_12	UPU_119901_P002_WF05	KM	61.05	69.253	15.30146027	0.691271603	OB	AC_EUR_CP
KRA_9	UPU_119901_P003_WF08	KRA	55.985	92.762	-11.32266235	13.68783188	YEN	AC_FEN_CP
KRA_4	UPU_119901_P003_WA08	KRA	55.985	92.762	-10.86054134	13.90551567	YEN	AC_FEN_CP
KRA_11	UPU_119901_P003_WH08	KRA	55.985	92.762	-10.65415287	14.26311684	YEN	AC_FEN_CP
KRA_8	UPU_119901_P003_WE08	KRA	55.985	92.762	-11.48684311	13.97800636	YEN	AC_YEN_CP
KRA_6	UPU_119901_P003_WC08	KRA	55.985	92.762	-11.40236759	13.99179173	YEN	AC_YEN_CP
KRA_12	UPU_119901_P003_WA09	KRA	55.985	92.762	-10.73117638	14.09605217	YEN	AC_YEN_CP
KRA_3	UPU_119901_P003_WH07	KRA	55.985	92.762	-11.47417641	13.94454479	YEN	AC_YEN_CP
KRA_2	UPU_119901_P001_WA05	KRA	55.985	92.762	-11.01935482	13.54454613	YEN	AC_YEN_CP
KRA_1	UPU_119901_P003_WF07	KRA	55.985	92.762	-11.00142956	13.5671978	YEN	AC_YEN_CP
KRA_5	UPU_119901_P003_WB08	KRA	55.985	92.762	-10.99378395	14.42668343	YEN	AC_YEN_CP
KRA_7	UPU_119901_P003_WD08	KRA	55.985	92.762	-10.87964916	13.48691654	YEN	AC_YEN_CP
KRA_10	UPU_119901_P002_WB01	KRA	55.985	92.762	-10.84781551	13.5065937	YEN	AC_YEN_CP
S21K7829274	UME_081104_P01_WC09	LT	54.6872	25.2797	3.977920294	-1.75045383	EUR_RUS	AC_UR_CP
S21K7829277	UME_081104_P01_WC10	LT	54.6872	25.2797	4.381736279	-1.541130066	EUR_RUS	AC_UR_CP
S21K7829282	UME_081104_P01_WC11	LT	54.6872	25.2797	4.163962841	-0.951634824	EUR_RUS	AC_EUR_CP
S21K7920016	UME_081104_P01_WE09	LT	54.6872	25.2797	4.038556576	-1.829295993	EUR_RUS	NA
S21K7920018	UME_081104_P01_WE11	LT	54.6872	25.2797	3.940044165	-1.703586102	EUR_RUS	NA
S21K7920019	UME_081104_P15_WH02	LT	54.6872	25.2797	15.95220184	-5.648049831	EUR	NA
OKT_12	UPU_119901_P002_WC02	OKT	62.452	66.087	17.32985306	0.918678761	OB	AC_UR_CP
OKT_2	UPU_119901_P003_WB04	OKT	62.452	66.087	17.16443443	1.000523686	OB	AC_UR_CP
OKT_20	UPU_119901_P001_WG10	OKT	62.452	66.087	17.29938126	0.93689537	OB	AC_UR_CP
OKT_9	UPU_119901_P002_WD01	OKT	62.452	66.087	17.26513481	0.970729411	OB	AC_UR_CP
OKT_3	UPU_119901_P003_WH04	OKT	62.452	66.087	17.02452469	1.009815335	OB	AC_YEN_CP
OKT_10	UPU_119901_P001_WC01	OKT	62.452	66.087	17.21200562	1.022136211	OB	AC_YEN_CP
OKT_6	UPU_119901_P001_WD03	OKT	62.452	66.087	16.10734177	0.880931258	OB	AC_YEN_CP
OKT_15	UPU_119901_P001_WH11	OKT	62.452	66.087	17.28301048	0.961507678	OB	AC_YEN_CP
OKT_8	UPU_119901_P003_WD03	OKT	62.452	66.087	16.9771347	1.105160952	OB	AC_YEN_CP
OKT_14	UPU_119901_P001_WB03	OKT	62.452	66.087	16.11293602	0.882744908	OB	AC_YEN_CP
OKT_19	UPU_119901_P001_WA01	OKT	62.452	66.087	17.16450691	1.042027593	OB	AC_YEN_CP
OKT_4	UPU_119901_P001_WH10	OKT	62.452	66.087	17.25396156	0.972225249	OB	AC_YEN_CP
OKT_11	UPU_119901_P002_WH06	OKT	62.452	66.087	16.78054619	1.213153124	OB	AC_YEN_CP
OKT_18	UPU_119901_P003_WE07	OKT	62.452	66.087	17.31524277	0.929294407	OB	AC_YEN_CP
OKT_5	UPU_119901_P001_WG12	OKT	62.452	66.087	16.91526985	1.122648954	OB	AC_EUR_CP
PAH_12	UPU_119901_P003_WH06	PAH	54.2	58.5	-7.566753864	-0.892161906	PAH	AC_FEN_CP
PAH_15	UPU_119901_P003_WG05	PAH	54.2	58.5	-8.082596779	-0.834010482	PAH	AC_UR_CP
PAH_11	UPU_119901_P002_WC09	PAH	54.2	58.5	-7.50728941	-0.925525308	PAH	AC_UR_CP
PAH_16	UPU_119901_P003_WD06	PAH	54.2	58.5	-7.495452881	-0.932702005	PAH	AC_UR_CP
PAH_20	UPU_119901_P003_WC02	PAH	54.2	58.5	-7.512494087	-0.919844508	PAH	AC_UR_CP
PAH_19	UPU_119901_P001_WD05	PAH	54.2	58.5	-7.506053448	-0.92536062	PAH	AC_YEN_CP
PAH_13	UPU_119901_P002_WE07	PAH	54.2	58.5	-7.485167503	-0.929491937	PAH	AC_YEN_CP
PAH_3	UPU_119901_P002_WB11	PAH	54.2	58.5	-7.512036324	-0.926784217	PAH	AC_YEN_CP
PAH_4	UPU_119901_P003_WH05	PAH	54.2	58.5	-8.084710121	-0.843499064	PAH	AC_YEN_CP
PAH_10	UPU_119901_P001_WF11	PAH	54.2	58.5	-7.656032085	-0.881436527	PAH	AC_YEN_CP
PAH_2	UPU_119901_P003_WC07	PAH	54.2	58.5	-8.052157402	-0.801102281	PAH	AC_YEN_CP
PAH_7	UPU_119901_P003_WE05	PAH	54.2	58.5	-7.482098579	-0.950088859	PAH	AC_YEN_CP
PAH_1	UPU_119901_P002_WE04	PAH	54.2	58.5	-8.020225525	-0.810539722	PAH	AC_EUR_CP
PAH_18	UPU_119901_P001_WG08	PAH	54.2	58.5	-8.036097527	-0.821822405	PAH	AC_EUR_CP
PAH_6	UPU_119901_P002_WF10	PAH	54.2	58.5	-8.068803787	-0.809243083	PAH	AC_EUR_CP
PAH_9	UPU_119901_P003_WF03	PAH	54.2	58.5	-8.078326225	-0.846475661	PAH	AC_EUR_CP
PAH_14	UPU_119901_P003_WE02	PAH	54.2	58.5	-8.048178673	-0.810756862	PAH	AC_EUR_CP
PAH_17	UPU_119901_P001_WC03	PAH	54.2	58.5	-8.072760582	-0.810907006	PAH	NA
PAL_12	UPU_119901_P001_WC11	PAL	55.34	58.52	16.75379753	8.843764305	URAL	AC_FEN_CP
PAL_10	UPU_119901_P001_WA06	PAL	55.34	58.52	16.71956062	8.581814766	URAL	AC_FEN_CP
PAL_2	UPU_119901_P002_WC08	PAL	55.34	58.52	16.75790405	8.85098362	URAL	AC_FEN_CP
PAL_5	UPU_119901_P001_WG04	PAL	55.34	58.52	16.71995544	8.59469986	URAL	AC_FEN_CP
PAL_8	UPU_119901_P002_WD03	PAL	55.34	58.52	16.74672127	8.713986397	URAL	AC_UR_CP
PAL_4	UPU_119901_P002_WC12	PAL	55.34	58.52	16.72878647	8.602823257	URAL	AC_UR_CP
PAL_9	UPU_119901_P001_WC02	PAL	55.34	58.52	16.75956535	8.758647919	URAL	AC_UR_CP
PAL_1	UPU_119901_P001_WC05	PAL	55.34	58.52	16.75328636	8.783094406	URAL	AC_YEN_CP
PAL_7	UPU_119901_P001_WH05	PAL	55.34	58.52	16.76931572	8.775925636	URAL	AC_YEN_CP
PAL_6	UPU_119901_P002_WB09	PAL	55.34	58.52	16.75521278	8.757295609	URAL	AC_YEN_CP
PAL_11	UPU_119901_P001_WE09	PAL	55.34	58.52	16.77148247	8.794661522	URAL	AC_YEN_CP
PAL_3	UPU_119901_P002_WC07	PAL	55.34	58.52	16.73063469	8.626138687	URAL	AC_EUR_CP
S21K7920027	UME_081104_P08_WB05	PL_1	53.1325	23.1688	8.604452133	-1.11888063	EUR_RUS	AC_UR_CP
S21K7829333	UME_081104_P01_WD09	PL_1	53.1325	23.1688	6.381227016	-1.294960856	EUR_RUS	AC_UR_CP
S21K7829360	UME_081104_P01_WD12	PL_1	53.1325	23.1688	4.104676723	-1.794430494	EUR_RUS	NA
S21K7829379	UME_081104_P01_WE05	PL_1	53.1325	23.1688	6.274397373	-1.296281815	EUR_RUS	NA
S21K7920026	UME_081104_P01_WF01	PL_1	53.1325	23.1688	6.233368874	-1.30141151	EUR_RUS	NA
S21K7920029	UME_081104_P13_WE01	PL_1	53.1325	23.1688	3.891145468	-1.64695859	EUR_RUS	NA
S21K8120004	UME_081104_P09_WF08	PL_2	50.34	22.58	8.539394379	-1.097871661	EUR_RUS	AC_FEN_CP
S21K8120003	UME_081104_P04_WE12	PL_2	50.34	22.58	13.90063572	-5.453362942	EUR	AC_FEN_CP
S21K8120002	UME_081104_P09_WF07	PL_2	50.34	22.58	8.597168922	-1.117155433	EUR_RUS	AC_FEN_CP
S21K8120006	UME_081104_P11_WF08	PL_2	50.34	22.58	13.98229408	-5.39687109	EUR	AC_UR_CP
S21K8120008	UME_081104_P04_WF03	PL_2	50.34	22.58	13.93881226	-5.420147419	EUR	NA
S21K8120048	UME_081104_P14_WE07	PL_3	52.42	23.46	8.535664558	-1.112185717	EUR_RUS	AC_FEN_CP
S21K8120040	UME_081104_P04_WF07	PL_3	52.42	23.46	8.546232224	-1.174629211	EUR_RUS	AC_EUR_CP
S21K8120050	UME_081104_P04_WF10	PL_3	52.42	23.46	13.45719337	-5.627756596	EUR	AC_EUR_CP
S21K8120041	UME_081104_P13_WE10	PL_3	52.42	23.46	13.53150082	-5.584333897	EUR	AC_EUR_CP
S21K8120041	UME_081104_P04_WF08	PL_3	52.42	23.46	13.5893259	-5.543820381	EUR	AC_EUR_CP
S21K8120049	UME_081104_P04_WF09	PL_3	52.42	23.46	13.90364933	-5.435920715	EUR	NA
S21K8120087	UME_081104_P04_WG08	PL_4	54.03	23.03	8.589288712	-1.139258981	EUR_RUS	AC_FEN_CP
S21K8120081	UME_081104_P04_WG06	PL_4	54.03	23.03	8.574627876	-1.147751451	EUR_RUS	NA
S21K8120084	UME_081104_P04_WG07	PL_4	54.03	23.03	8.620276451	-1.100217581	EUR_RUS	NA
S21K8120088	UME_081104_P04_WG09	PL_4	54.03	23.03	8.571762085	-1.145444989	EUR_RUS	NA
S21K8120104	UME_081104_P04_WH02	PL_4	54.03	23.03	8.577622414	-1.140368462	EUR_RUS	NA
S21K8120072	UME_081104_P08_WH09	PL_4	54.03	23.03	8.633126259	-1.183737397	EUR_RUS	NA
PUT_11	UPU_119901_P002_WF02	PUT	65.907	65.909	14.91098881	0.927472413	OB	AC_FEN_CP
PUT_4	UPU_119901_P003_WE06	PUT	65.907	65.909	14.91183281	0.896135271	OB	AC_UR_CP
PUT_1	UPU_119901_P001_WE12	PUT	65.907	65.909	17.32510567	0.929414213	OB	AC_YEN_CP
PUT_9	UPU_119901_P003_WG04	PUT	65.907	65.909	14.90373993	0.925565183	OB	AC_YEN_CP
R1-11	PMU_158502_P001_WA11	R1	68.97	33.15	5.319233894	13.51943111	Fenno1	AC_FEN_CP
R1-1	PMU_158502_P001_WA01	R1	68.97	33.15	4.097567558	12.30857182	Fenno1	NA
R1-2	PMU_158502_P001_WA02	R1	68.97	33.15	4.084673882	12.28523445	Fenno1	NA
R1-3	PMU_158502_P001_WA03	R1	68.97	33.15	6.271889687	13.11497307	Fenno1	NA
R1-4	PMU_158502_P001_WA04	R1	68.97	33.15	6.265359879	13.11886024	Fenno1	NA
R1-5	PMU_158502_P001_WA05	R1	68.97	33.15	6.265765667	13.1186552	Fenno1	NA
R1-6	PMU_158502_P001_WA06	R1	68.97	33.15	6.262975693	13.11858177	Fenno1	NA
R1-7	PMU_158502_P001_WA07	R1	68.97	33.15	4.186015129	15.64686012	Fenno1	NA
R1-8	PMU_158502_P001_WA08	R1	68.97	33.15	4.166681767	15.66567802	Fenno1	NA
R1-9	PMU_158502_P001_WA09	R1	68.97	33.15	3.827547073	11.68309975	Fenno1	NA
R1-10	PMU_158502_P001_WA10	R1	68.97	33.15	3.822099686	11.70146942	Fenno1	NA
R1-12	PMU_158502_P001_WA12	R1	68.97	33.15	5.222358704	13.45551491	Fenno1	NA
R1-13	PMU_158502_P001_WB01	R1	68.97	33.15	3.6969769	11.61294079	Fenno1	NA
R1-14	PMU_158502_P001_WB02	R1	68.97	33.15	4.141753674	15.6948328	Fenno1	NA
R2-3	PMU_158502_P001_WC06	R2	63.4	34.23	3.796206951	12.81134605	Fenno1	AC_FEN_CP
R2-2	PMU_158502_P001_WC05	R2	63.4	34.23	4.003335476	12.27358055	Fenno1	AC_FEN_CP
R2-5	PMU_158502_P001_WC08	R2	63.4	34.23	3.708627224	11.65165901	Fenno1	AC_UR_CP
R2-7	PMU_158502_P001_WC10	R2	63.4	34.23	3.841033936	12.29306316	Fenno1	AC_UR_CP
R2-14	PMU_158502_P001_WD05	R2	63.4	34.23	4.425580025	12.36764145	Fenno1	AC_UR_CP
R2-12	PMU_158502_P001_WD03	R2	63.4	34.23	4.424946308	12.37689972	Fenno1	AC_UR_CP
R2-6	PMU_158502_P001_WC09	R2	63.4	34.23	3.740869522	12.31661606	Fenno1	AC_UR_CP
R2-4	PMU_158502_P001_WC07	R2	63.4	34.23	4.52712965	14.1800642	Fenno1	AC_YEN_CP
R2-11	PMU_158502_P001_WD02	R2	63.4	34.23	5.841794491	13.43241119	Fenno1	AC_YEN_CP
R2-10	PMU_158502_P001_WD01	R2	63.4	34.23	5.810630322	13.46510792	Fenno1	AC_YEN_CP
R2-9	PMU_158502_P001_WC12	R2	63.4	34.23	5.846002579	13.45224953	Fenno1	AC_YEN_CP
R2-1	PMU_158502_P001_WC04	R2	63.4	34.23	3.752799273	12.29965115	Fenno1	NA
R2-8	PMU_158502_P001_WC11	R2	63.4	34.23	3.684662819	11.7844305	Fenno1	NA
R2-13	PMU_158502_P001_WD04	R2	63.4	34.23	3.695039511	11.47585964	Fenno1	NA
R20-7	PMU_158502_P002_WE03	R20	64.45	43.14	4.227075577	15.58254051	Fenno1	AC_FEN_CP
R20-12	PMU_158502_P002_WE07	R20	64.45	43.14	4.452495098	14.77059078	Fenno1	AC_FEN_CP
R20-6	PMU_158502_P002_WE02	R20	64.45	43.14	4.197677135	15.62888527	Fenno1	AC_UR_CP
R20-1-1	PMU_158502_P002_WD08	R20	64.45	43.14	4.213049889	15.60646534	Fenno1	AC_UR_CP
R20-10	PMU_158502_P002_WE05	R20	64.45	43.14	3.711429596	12.23980618	Fenno1	AC_UR_CP
R20-8	PMU_158502_P002_WE04	R20	64.45	43.14	4.229938507	15.57455063	Fenno1	AC_UR_CP
R20-5	PMU_158502_P002_WE01	R20	64.45	43.14	4.371679306	15.06598473	Fenno1	AC_YEN_CP
R20-3	PMU_158502_P002_WD11	R20	64.45	43.14	4.301621437	15.46375561	Fenno1	AC_EUR_CP
R20-11	PMU_158502_P002_WE06	R20	64.45	43.14	4.558358669	14.13639927	Fenno1	AC_EUR_CP
R20-4	PMU_158502_P002_WD12	R20	64.45	43.14	4.320235252	15.42550659	Fenno1	AC_EUR_CP
R22-11	PMU_158502_P001_WF05	R22	61.15	46.54	5.463418007	13.56210232	Fenno1	AC_UR_CP
R22-13	PMU_158502_P001_WF07	R22	61.15	46.54	5.449264526	13.56664848	Fenno1	AC_UR_CP
R22-6	PMU_158502_P001_WF01	R22	61.15	46.54	3.845386982	13.7595129	Fenno1	AC_YEN_CP
R22-9	PMU_158502_P001_WF03	R22	61.15	46.54	5.452430248	13.60687923	Fenno1	AC_YEN_CP
R22-12	PMU_158502_P001_WF06	R22	61.15	46.54	5.492032528	13.65993595	Fenno1	AC_YEN_CP
R22-5	PMU_158502_P001_WE12	R22	61.15	46.54	5.840662003	13.41819096	Fenno1	AC_EUR_CP
R22-10	PMU_158502_P001_WF04	R22	61.15	46.54	5.798269749	13.45007515	Fenno1	AC_EUR_CP
R22-4	PMU_158502_P001_WE11	R22	61.15	46.54	4.45370388	14.66759682	Fenno1	AC_EUR_CP
R22-3	PMU_158502_P001_WE10	R22	61.15	46.54	5.438819408	13.59010315	Fenno1	AC_EUR_CP
R22-1	PMU_158502_P001_WE08	R22	61.15	46.54	5.397695065	13.5857439	Fenno1	AC_EUR_CP
R24-14	PMU_158502_P002_WC03	R24	59.7	37.57	4.162966251	11.07421494	Fenno1	AC_FEN_CP
R24-1	PMU_158502_P002_WB02	R24	59.7	37.57	5.299527645	5.52221489	Fenno2	AC_FEN_CP
R24-10	PMU_158502_P002_WB11	R24	59.7	37.57	5.382606983	5.416622162	Fenno2	AC_FEN_CP
R24-7	PMU_158502_P002_WB08	R24	59.7	37.57	4.113231182	10.98443031	Fenno1	AC_FEN_CP
R24-3	PMU_158502_P002_WB04	R24	59.7	37.57	5.200642109	5.857511997	Fenno2	AC_FEN_CP
R24-6	PMU_158502_P002_WB07	R24	59.7	37.57	5.266812325	5.799218178	Fenno2	AC_FEN_CP
R24-12	PMU_158502_P002_WC01	R24	59.7	37.57	6.094352722	13.2284708	Fenno1	AC_FEN_CP
R24-13	PMU_158502_P002_WC02	R24	59.7	37.57	6.057322025	13.2557869	Fenno1	AC_FEN_CP
R24-11	PMU_158502_P002_WB12	R24	59.7	37.57	6.070837021	13.24938107	Fenno1	AC_FEN_CP
R24-4	PMU_158502_P002_WB05	R24	59.7	37.57	5.224577427	5.894415379	Fenno2	AC_UR_CP
R24-8	PMU_158502_P002_WB09	R24	59.7	37.57	5.107475758	5.460023403	Fenno2	AC_UR_CP
R24-5	PMU_158502_P002_WB06	R24	59.7	37.57	5.226035595	5.86334753	Fenno2	AC_EUR_CP
R24-2	PMU_158502_P002_WB03	R24	59.7	37.57	4.154319286	11.44466019	Fenno1	AC_EUR_CP
R24-9	PMU_158502_P002_WB10	R24	59.7	37.57	4.192458153	11.53023529	Fenno1	AC_EUR_CP
R27-1	PMU_158502_P001_WH12	R27	58.24	42.2	4.161594391	11.77925587	Fenno1	AC_FEN_CP
R27-12	PMU_158502_P002_WA11	R27	58.24	42.2	4.176325321	11.7371664	Fenno1	AC_FEN_CP
R27-4	PMU_158502_P002_WA03	R27	58.24	42.2	3.881431341	11.62083626	Fenno1	AC_FEN_CP
R27-3	PMU_158502_P002_WA02	R27	58.24	42.2	3.869199038	11.62893009	Fenno1	AC_FEN_CP
R27-5	PMU_158502_P002_WA04	R27	58.24	42.2	3.770683765	11.63846302	Fenno1	AC_FEN_CP
R27-9	PMU_158502_P002_WA08	R27	58.24	42.2	3.65466547	11.72155094	Fenno1	AC_UR_CP
R27-13	PMU_158502_P002_WA12	R27	58.24	42.2	3.681017876	11.41579723	Fenno1	AC_UR_CP
R27-7	PMU_158502_P002_WA06	R27	58.24	42.2	5.947065353	13.34055996	Fenno1	AC_UR_CP
R27-2	PMU_158502_P002_WA01	R27	58.24	42.2	4.346890926	12.28876781	Fenno1	AC_UR_CP
R27-6	PMU_158502_P002_WA05	R27	58.24	42.2	4.28938055	12.23342514	Fenno1	AC_UR_CP
R27-11	PMU_158502_P002_WA10	R27	58.24	42.2	5.952701092	13.3375845	Fenno1	AC_UR_CP
R27-10	PMU_158502_P002_WA09	R27	58.24	42.2	5.966515064	13.32975769	Fenno1	AC_UR_CP
R27-14	PMU_158502_P002_WB01	R27	58.24	42.2	3.681653976	11.43492889	Fenno1	AC_UR_CP
R27-8	PMU_158502_P002_WA07	R27	58.24	42.2	3.764048815	11.30767632	Fenno1	AC_EUR_CP
R29-10	PMU_158502_P001_WG05	R29	56.1	36.58	5.53598547	4.954886436	Fenno2	AC_FEN_CP
R29-3	PMU_158502_P001_WF10	R29	56.1	36.58	4.020345688	11.04230309	Fenno1	AC_FEN_CP
R29-6	PMU_158502_P001_WG01	R29	56.1	36.58	5.442840576	5.689405441	Fenno2	AC_FEN_CP
R29-2	PMU_158502_P001_WF09	R29	56.1	36.58	5.535473347	5.63678503	Fenno2	AC_UR_CP
R29-9	PMU_158502_P001_WG04	R29	56.1	36.58	5.61654377	5.592896938	Fenno2	AC_UR_CP
R29-1	PMU_158502_P001_WF08	R29	56.1	36.58	5.600231647	5.412295341	Fenno2	AC_UR_CP
R29-13	PMU_158502_P001_WG08	R29	56.1	36.58	5.278324127	5.575845242	Fenno2	AC_YEN_CP
R29-4	PMU_158502_P001_WF11	R29	56.1	36.58	4.799063206	5.006324768	Fenno2	AC_EUR_CP
R29-5	PMU_158502_P001_WF12	R29	56.1	36.58	4.843782902	4.944918156	Fenno2	AC_EUR_CP
R29-8	PMU_158502_P001_WG03	R29	56.1	36.58	5.458002567	5.460680485	Fenno2	AC_EUR_CP
R29-14	PMU_158502_P001_WG09	R29	56.1	36.58	5.479304314	5.477057457	Fenno2	AC_EUR_CP
R29-7	PMU_158502_P001_WG02	R29	56.1	36.58	5.364527702	5.519721985	Fenno2	AC_EUR_CP
R29-11	PMU_158502_P001_WG06	R29	56.1	36.58	5.592122555	5.625266552	Fenno2	AC_EUR_CP
R29-12	PMU_158502_P001_WG07	R29	56.1	36.58	5.478056431	5.515060902	Fenno2	AC_EUR_CP
R35-6	PMU_158502_P001_WH03	R35	56.5	53.1	3.670127869	14.3548193	Fenno1	AC_FEN_CP
R35-13	PMU_158502_P001_WH10	R35	56.5	53.1	3.757965326	12.39531994	Fenno1	AC_FEN_CP
R35-4	PMU_158502_P001_WH01	R35	56.5	53.1	4.305556774	14.69870377	Fenno1	AC_FEN_CP
R35-5	PMU_158502_P001_WH02	R35	56.5	53.1	3.667370081	14.33710766	Fenno1	AC_FEN_CP
R35-12	PMU_158502_P001_WH09	R35	56.5	53.1	4.206842899	15.60752296	Fenno1	AC_UR_CP
R35-3	PMU_158502_P001_WG12	R35	56.5	53.1	3.710581779	14.62334824	Fenno1	AC_UR_CP
R35-7	PMU_158502_P001_WH04	R35	56.5	53.1	3.672289848	14.36499882	Fenno1	AC_UR_CP
R35-11	PMU_158502_P001_WH08	R35	56.5	53.1	4.240317822	15.59139824	Fenno1	AC_UR_CP
R35-1	PMU_158502_P001_WG10	R35	56.5	53.1	3.730196714	12.28588772	Fenno1	AC_UR_CP
R35-14	PMU_158502_P001_WH11	R35	56.5	53.1	3.909977436	13.95742321	Fenno1	AC_UR_CP
R35-8	PMU_158502_P001_WH05	R35	56.5	53.1	3.67985177	14.32603359	Fenno1	AC_UR_CP
R35-10	PMU_158502_P001_WH07	R35	56.5	53.1	3.801767826	12.31835938	Fenno1	AC_UR_CP
R35-9	PMU_158502_P001_WH06	R35	56.5	53.1	3.722804785	14.64029312	Fenno1	AC_EUR_CP
R35-2	PMU_158502_P001_WG11	R35	56.5	53.1	3.715050459	12.26464081	Fenno1	AC_EUR_CP
R38-12	PMU_158502_P001_WE05	R38	60.39	57.06	3.662901402	11.59973812	Fenno1	AC_FEN_CP
R38-7	PMU_158502_P001_WD12	R38	60.39	57.06	16.39854622	14.06203842	URAL	AC_FEN_CP
R38-6	PMU_158502_P001_WD11	R38	60.39	57.06	16.42583084	14.08832169	URAL	AC_FEN_CP
R38-5	PMU_158502_P001_WD10	R38	60.39	57.06	16.40694809	14.06984234	URAL	AC_FEN_CP
R38-9	PMU_158502_P001_WE02	R38	60.39	57.06	16.30487442	13.87243366	URAL	AC_FEN_CP
R38-2	PMU_158502_P001_WD07	R38	60.39	57.06	16.12921333	13.0835228	URAL	AC_UR_CP
R38-8	PMU_158502_P001_WE01	R38	60.39	57.06	16.0308857	12.8120327	URAL	AC_UR_CP
R38-3	PMU_158502_P001_WD08	R38	60.39	57.06	15.95129395	12.61825371	URAL	AC_UR_CP
R38-4	PMU_158502_P001_WD09	R38	60.39	57.06	16.15154076	13.08502579	URAL	AC_UR_CP
R38-10	PMU_158502_P001_WE03	R38	60.39	57.06	16.28832626	13.84582043	URAL	AC_YEN_CP
R38-11	PMU_158502_P001_WE04	R38	60.39	57.06	16.27586555	13.80470657	URAL	AC_YEN_CP
R38-1	PMU_158502_P001_WD06	R38	60.39	57.06	16.15714264	13.30413342	URAL	AC_YEN_CP
R38-14	PMU_158502_P001_WE07	R38	60.39	57.06	16.2252636	13.11460209	URAL	AC_EUR_CP
R38-13	PMU_158502_P001_WE06	R38	60.39	57.06	16.18889618	13.12071609	URAL	AC_EUR_CP
R5-3	PMU_158502_P001_WB05	R5	59.3	30.52	4.916645527	4.651882648	Fenno2	AC_FEN_CP
R5-12	PMU_158502_P001_WC01	R5	59.3	30.52	4.991554737	-0.992994547	EUR_RUS	AC_EUR_CP
R5-2	PMU_158502_P001_WB04	R5	59.3	30.52	5.013746262	-0.988949656	EUR_RUS	NA
R5-4	PMU_158502_P001_WB06	R5	59.3	30.52	4.913101673	4.639817715	Fenno2	NA
R5-5	PMU_158502_P001_WB07	R5	59.3	30.52	4.896948338	4.587967873	Fenno2	NA
R5-6	PMU_158502_P001_WB08	R5	59.3	30.52	4.894369602	4.59401989	Fenno2	NA
R5-8	PMU_158502_P001_WB09	R5	59.3	30.52	5.639902115	5.634879112	Fenno2	NA
R5-9	PMU_158502_P001_WB10	R5	59.3	30.52	5.617724419	4.892391682	Fenno2	NA
R5-14	PMU_158502_P001_WC03	R5	59.3	30.52	5.006213665	-1.002840281	EUR_RUS	NA
R8-5	PMU_158502_P002_WC08	R8	58.24	25.38	4.309945107	-1.622015357	EUR_RUS	AC_FEN_CP
R8-7	PMU_158502_P002_WC10	R8	58.24	25.38	4.705924511	-1.045431852	EUR_RUS	AC_FEN_CP
R8-6	PMU_158502_P002_WC09	R8	58.24	25.38	4.776409626	-1.067109942	EUR_RUS	AC_FEN_CP
R8-13-1	PMU_158502_P002_WD04	R8	58.24	25.38	4.432938099	-1.185018778	EUR_RUS	AC_FEN_CP
R8-4	PMU_158502_P002_WC07	R8	58.24	25.38	5.045929909	-1.093890667	EUR_RUS	AC_FEN_CP
R8-1	PMU_158502_P002_WC04	R8	58.24	25.38	5.019558907	-1.065839648	EUR_RUS	AC_FEN_CP
R8-12	PMU_158502_P002_WD03	R8	58.24	25.38	4.372849941	-0.998361647	EUR_RUS	AC_UR_CP
R8-2	PMU_158502_P002_WC05	R8	58.24	25.38	4.630470276	-1.056152463	EUR_RUS	AC_UR_CP
R8-3	PMU_158502_P002_WC06	R8	58.24	25.38	4.551473618	-1.018598795	EUR_RUS	AC_UR_CP
R8-8	PMU_158502_P002_WC11	R8	58.24	25.38	4.15039444	-0.93510896	EUR_RUS	AC_YEN_CP
R8-11	PMU_158502_P002_WD02	R8	58.24	25.38	5.215258121	-1.188203335	EUR_RUS	AC_EUR_CP
R8-10	PMU_158502_P002_WD01	R8	58.24	25.38	5.205848694	-1.145551085	EUR_RUS	AC_EUR_CP
R8-9	PMU_158502_P002_WC12	R8	58.24	25.38	4.801778793	-1.41851902	EUR_RUS	AC_EUR_CP
R8-14	PMU_158502_P002_WD07	R8	58.24	25.38	4.139751911	-0.884150207	EUR_RUS	NA
S21K8020618	UME_081104_P10_WF11	RO_1	47.58	25.57	13.43247318	-5.654379845	EUR	AC_FEN_CP
S21K8020688	UME_081104_P10_WF12	RO_1	47.58	25.57	13.44828796	-5.628151894	EUR	AC_FEN_CP
S21K8020708	UME_081104_P09_WE07	RO_1	47.58	25.57	13.4730854	-5.594278336	EUR	AC_FEN_CP
S21K8020569	UME_081104_P09_WD07	RO_1	47.58	25.57	13.46027184	-5.618068218	EUR	AC_UR_CP
S21K8020703	UME_081104_P06_WF04	RO_1	47.58	25.57	6.223792553	-1.291827083	EUR_RUS	NA
S21K7822850	UME_081104_P08_WE06	RO_1	47.58	25.57	13.48356152	-5.596986771	EUR	NA
S21K8021633	UME_081104_P09_WG12	RO_2	46.3625	23.04556	4.164532185	-1.817618966	EUR_RUS	AC_FEN_CP
S21K8022009	UME_081104_P09_WE09	RO_2	46.3625	23.04556	13.98750114	-5.383880138	EUR	AC_FEN_CP
S21K8022109	UME_081104_P06_WF08	RO_2	46.3625	23.04556	14.01123714	-5.382711887	EUR	AC_FEN_CP
S21K8021564	UME_081104_P10_WH03	RO_2	46.3625	23.04556	14.03107548	-5.363693714	EUR	AC_UR_CP
S21K8022127	UME_081104_P09_WE10	RO_2	46.3625	23.04556	13.98736286	-5.41145277	EUR	AC_EUR_CP
S21K8021622	UME_081104_P11_WE06	RO_2	46.3625	23.04556	13.9564333	-5.389995575	EUR	AC_EUR_CP
SEPA15_20	UPU_119901_P004_WD02	SEPA15	64.75	18.29	4.097853661	10.99272156	Fenno1	AC_FEN_CP
SEPA15_5	UPU_119901_P004_WG01	SEPA15	64.75	18.29	4.062568665	11.05696487	Fenno1	AC_UR_CP
SEPA15_8	UPU_119901_P004_WA02	SEPA15	64.75	18.29	4.079740524	11.00713348	Fenno1	AC_UR_CP
SEPA15_7	UPU_119901_P004_WH01	SEPA15	64.75	18.29	3.762002468	11.36073017	Fenno1	AC_YEN_CP
SEPA15_10	UPU_119901_P004_WB02	SEPA15	64.75	18.29	4.09901762	11.00881672	Fenno1	NA
SHA_11	UPU_119901_P001_WC08	SHA	57.14	58.42	16.28372955	13.2111702	URAL	AC_FEN_CP
SHA_9	UPU_119901_P002_WH08	SHA	57.14	58.42	16.3323307	13.9047327	URAL	AC_FEN_CP
SHA_20	UPU_119901_P001_WE10	SHA	57.14	58.42	15.87473011	12.53902435	URAL	AC_FEN_CP
SHA_10	UPU_119901_P001_WA08	SHA	57.14	58.42	16.36111259	13.9893446	URAL	AC_FEN_CP
SHA_14	UPU_119901_P002_WD05	SHA	57.14	58.42	15.84720325	12.47043705	URAL	AC_FEN_CP
SHA_7	UPU_119901_P002_WE01	SHA	57.14	58.42	16.17337227	13.57745743	URAL	AC_FEN_CP
SHA_2	UPU_119901_P001_WF07	SHA	57.14	58.42	16.3579483	13.97218132	URAL	AC_FEN_CP
SHA_8	UPU_119901_P001_WA11	SHA	57.14	58.42	16.36758232	13.99222279	URAL	AC_FEN_CP
SHA_19	UPU_119901_P002_WC06	SHA	57.14	58.42	16.21373367	13.20685673	URAL	AC_UR_CP
SHA_3	UPU_119901_P001_WE11	SHA	57.14	58.42	16.36487007	13.97938156	URAL	AC_UR_CP
SHA_13	UPU_119901_P001_WG03	SHA	57.14	58.42	16.09313965	13.32186413	URAL	AC_UR_CP
SHA_1	UPU_119901_P003_WD07	SHA	57.14	58.42	16.22481918	13.08828545	URAL	AC_UR_CP
SHA_18	UPU_119901_P001_WG11	SHA	57.14	58.42	15.85457039	12.42137051	URAL	AC_YEN_CP
SHA_6	UPU_119901_P001_WG09	SHA	57.14	58.42	16.11935425	13.01115227	URAL	AC_YEN_CP
SHA_12	UPU_119901_P001_WF04	SHA	57.14	58.42	15.91400337	12.6535635	URAL	AC_YEN_CP
SHA_4	UPU_119901_P002_WB10	SHA	57.14	58.42	15.92874146	12.76213264	URAL	AC_EUR_CP
SHA_16	UPU_119901_P001_WH12	SHA	57.14	58.42	16.25362778	13.76710987	URAL	AC_EUR_CP
SHA_5	UPU_119901_P002_WD12	SHA	57.14	58.42	16.18516922	12.99499989	URAL	NA
SHA_17	UPU_119901_P002_WG10	SHA	57.14	58.42	16.31214905	13.77241707	URAL	NA
S21K7621240	UME_081104_P10_WA05	SK	48.7325	19.14917	14.87673569	-5.327165604	EUR	AC_FEN_CP
S21K7621207	UME_081104_P08_WA01	SK	48.7325	19.14917	15.03107643	-5.359107494	EUR	AC_EUR_CP
S21K8221544	UME_081104_P08_WF01	SK	48.7325	19.14917	15.50728416	-5.507070065	EUR	AC_EUR_CP
S21K7621187	UME_081104_P05_WH02	SK	48.7325	19.14917	15.3050642	-5.432478905	EUR	AC_EUR_CP
S21K7621210	UME_081104_P10_WA04	SK	48.7325	19.14917	14.93539524	-5.335690975	EUR	AC_EUR_CP
S21K7621151	UME_081104_P15_WG07	SK	48.7325	19.14917	14.32990074	-5.330002308	EUR	NA
SWE_2	UPU_119901_P002_WD10	SWE_1	61.6	12.923	5.52374649	5.002473831	Fenno2	AC_FEN_CP
SWE_11	UPU_119901_P002_WC11	SWE_1	61.6	12.923	4.905466557	5.330239773	Fenno2	AC_FEN_CP
SWE_10	UPU_119901_P002_WA04	SWE_1	61.6	12.923	4.837160587	5.285589218	Fenno2	AC_UR_CP
SWE_15	UPU_119901_P001_WF10	SWE_1	61.6	12.923	5.048959732	5.49063015	Fenno2	AC_YEN_CP
SWE_12	UPU_119901_P002_WD09	SWE_1	61.6	12.923	5.538737774	4.932626724	Fenno2	AC_EUR_CP
SWE_8	UPU_119901_P003_WC01	SWE_2	62.063	12.923	5.647613049	5.668399334	Fenno2	AC_FEN_CP
SWE_4	UPU_119901_P002_WE12	SWE_2	62.063	12.923	5.258392811	5.478770733	Fenno2	AC_FEN_CP
SWE_13	UPU_119901_P002_WF06	SWE_2	62.063	12.923	5.001877308	5.339083672	Fenno2	AC_UR_CP
SWE_5	UPU_119901_P003_WC06	SWE_2	62.063	12.923	5.598433971	5.609153748	Fenno2	AC_YEN_CP
SWE_1	UPU_119901_P002_WH01	SWE_2	62.063	12.923	5.069098473	5.607665062	Fenno2	AC_EUR_CP
SWE_10	UPU_119901_P002_WA06	SWE_2	62.063	12.923	4.844165325	5.132226467	Fenno2	AC_EUR_CP
SWE_3	UPU_119901_P002_WA11	SWE_2	62.063	12.923	5.083280563	5.581287861	Fenno2	AC_EUR_CP
SWE_9	UPU_119901_P003_WE04	SWE_2	62.063	12.923	5.022212029	5.486279011	Fenno2	AC_EUR_CP
SWE_2	UPU_119901_P001_WD09	SWE_2	62.063	12.923	4.977265835	5.049258232	Fenno2	AC_EUR_CP
TOB_11	UPU_119901_P003_WB06	TOB	58.174	68.375	16.84168053	1.174188018	OB	AC_FEN_CP
TOB_1	UPU_119901_P003_WF02	TOB	58.174	68.375	16.03741074	0.850193262	OB	AC_FEN_CP
TOB_5	UPU_119901_P003_WA03	TOB	58.174	68.375	16.75926208	1.179559112	OB	AC_FEN_CP
TOB_6	UPU_119901_P002_WE06	TOB	58.174	68.375	16.68619728	1.328610063	OB	AC_FEN_CP
TOB_10	UPU_119901_P002_WH02	TOB	58.174	68.375	16.09550285	0.877363801	OB	AC_YEN_CP
TOB_4	UPU_119901_P002_WA12	TOB	58.174	68.375	16.72273064	1.301233053	OB	AC_YEN_CP
TOB_7	UPU_119901_P001_WD01	TOB	58.174	68.375	16.7637825	1.233942151	OB	AC_YEN_CP
TOB_3	UPU_119901_P002_WG06	TOB	58.174	68.375	16.88457298	1.129397392	OB	AC_YEN_CP
TUG_8	UPU_119901_P001_WH03	TUG	57.03	64.37	16.24005127	9.69542408	URAL	AC_FEN_CP
TUG_13	UPU_119901_P001_WH01	TUG	57.03	64.37	16.2345314	9.697545052	URAL	AC_FEN_CP
TUG_15	UPU_119901_P002_WH10	TUG	57.03	64.37	16.11643982	11.55138683	URAL	AC_FEN_CP
TUG_1	UPU_119901_P001_WF03	TUG	57.03	64.37	16.28791237	9.62433815	URAL	AC_FEN_CP
TUG_5	UPU_119901_P002_WC05	TUG	57.03	64.37	16.32083702	9.583271027	URAL	AC_FEN_CP
TUG_6	UPU_119901_P002_WF07	TUG	57.03	64.37	16.26336479	10.00915051	URAL	AC_UR_CP
TUG_16	UPU_119901_P002_WA09	TUG	57.03	64.37	16.51405144	9.364198685	URAL	AC_UR_CP
TUG_4	UPU_119901_P002_WE11	TUG	57.03	64.37	16.46035385	9.41931057	URAL	AC_UR_CP
TUG_2	UPU_119901_P002_WE02	TUG	57.03	64.37	16.6178627	9.050767899	URAL	AC_UR_CP
TUG_12	UPU_119901_P001_WG06	TUG	57.03	64.37	16.27430534	9.690006256	URAL	AC_UR_CP
TUG_14	UPU_119901_P001_WC10	TUG	57.03	64.37	16.26519012	10.03506947	URAL	AC_UR_CP
TUG_19	UPU_119901_P003_WD02	TUG	57.03	64.37	17.30146027	0.949481606	OB	AC_UR_CP
TUG_11	UPU_119901_P002_WB03	TUG	57.03	64.37	16.39219666	9.527317047	URAL	AC_YEN_CP
TUG_10	UPU_119901_P003_WA07	TUG	57.03	64.37	16.2962513	9.641681671	URAL	AC_YEN_CP
TUG_9	UPU_119901_P001_WD04	TUG	57.03	64.37	16.28173256	9.638480186	URAL	AC_YEN_CP
TUG_3	UPU_119901_P001_WD06	TUG	57.03	64.37	16.31440163	9.650493622	URAL	AC_YEN_CP
TUG_18	UPU_119901_P001_WD02	TUG	57.03	64.37	16.28572655	9.654865265	URAL	AC_EUR_CP
TUG_7	UPU_119901_P002_WG04	TUG	57.03	64.37	16.26127625	9.985728264	URAL	NA
TYR_61	UPU_119901_P003_WH10	TYR	65.79	87.976	-10.59188175	14.1805706	YEN	AC_YEN_CP
TYR_67	UPU_119901_P003_WD11	TYR	65.79	87.976	-10.61990929	14.30869102	YEN	AC_YEN_CP
TYR_70	UPU_119901_P003_WF11	TYR	65.79	87.976	-11.35639477	13.60476875	YEN	AC_YEN_CP
TYR_63	UPU_119901_P003_WA11	TYR	65.79	87.976	-11.39388752	13.67226315	YEN	AC_YEN_CP
TYR_76	UPU_119901_P003_WA12	TYR	65.79	87.976	-11.3934021	13.67311668	YEN	NA
TYR_65	UPU_119901_P003_WB11	TYR	65.79	87.976	-10.78227711	14.06541824	YEN	NA
TYR_69	UPU_119901_P003_WE11	TYR	65.79	87.976	-11.34214592	13.66259003	YEN	NA
VYA_3	UPU_119901_P002_WA08	VYA	58.36	49.4	4.40737009	14.58016396	Fenno1	AC_FEN_CP
VYA_2	UPU_119901_P001_WC12	VYA	58.36	49.4	4.406686306	14.23890114	Fenno1	AC_FEN_CP
VYA_16	UPU_119901_P002_WD07	VYA	58.36	49.4	3.769794703	13.20708752	Fenno1	AC_FEN_CP
VYA_15	UPU_119901_P001_WB10	VYA	58.36	49.4	3.744769573	14.02839756	Fenno1	AC_FEN_CP
VYA_9	UPU_119901_P002_WH05	VYA	58.36	49.4	4.411933422	14.36604214	Fenno1	AC_FEN_CP
VYA_6	UPU_119901_P001_WA09	VYA	58.36	49.4	3.79075098	13.90959835	Fenno1	AC_FEN_CP
VYA_5	UPU_119901_P001_WE01	VYA	58.36	49.4	3.781796932	13.30236912	Fenno1	AC_FEN_CP
VYA_7	UPU_119901_P001_WC06	VYA	58.36	49.4	3.854545355	13.80114079	Fenno1	AC_FEN_CP
VYA_12	UPU_119901_P002_WG07	VYA	58.36	49.4	3.789275885	13.84794331	Fenno1	AC_UR_CP
VYA_1	UPU_119901_P001_WG02	VYA	58.36	49.4	4.321274757	14.54249954	Fenno1	AC_UR_CP
VYA_18	UPU_119901_P001_WH08	VYA	58.36	49.4	4.405880928	14.79858685	Fenno1	AC_UR_CP
VYA_11	UPU_119901_P003_WA04	VYA	58.36	49.4	4.562918663	14.16055202	Fenno1	AC_UR_CP
VYA_4	UPU_119901_P002_WD06	VYA	58.36	49.4	3.706107378	14.31206226	Fenno1	AC_YEN_CP
VYA_19	UPU_119901_P002_WB08	VYA	58.36	49.4	3.747946501	12.68703747	Fenno1	AC_YEN_CP
VYA_17	UPU_119901_P001_WD07	VYA	58.36	49.4	3.875966549	13.77242851	Fenno1	AC_YEN_CP
VYA_20	UPU_119901_P002_WD08	VYA	58.36	49.4	4.353868484	14.51401138	Fenno1	AC_YEN_CP
VYA_8	UPU_119901_P001_WF09	VYA	58.36	49.4	4.560657501	14.53930759	Fenno1	AC_EUR_CP
VYA_14	UPU_119901_P001_WH07	VYA	58.36	49.4	4.601278782	14.16139221	Fenno1	AC_EUR_CP
VYA_10	UPU_119901_P002_WF09	VYA	58.36	49.4	4.336737156	14.44944668	Fenno1	AC_EUR_CP
VYA_13	UPU_119901_P003_WG02	VYA	58.36	49.4	3.882893562	13.95073509	Fenno1	AC_EUR_CP
YAR_13	UPU_119901_P001_WE05	YAR	60.244	90.222	-10.77688789	14.03806114	YEN	AC_YEN_CP
YAR_10	UPU_119901_P002_WB06	YAR	60.244	90.222	-10.78985023	14.34845066	YEN	AC_YEN_CP
YAR_3	UPU_119901_P003_WB02	YAR	60.244	90.222	-10.79574871	14.41382408	YEN	AC_YEN_CP
