## Supplementary material for "Recurrent hybridization and gene flow shaped Norway and Siberian spruce evolutionary history over multiple glacial cycles": Supp3: population information

pop	n_indi	AC_UR	AC_EUR	AC_FEN	AC_YEN	lat	long	pi	D
BER	1	0.617404	1e-05	1e-05	0.382576	63.927	65.033	0.0060834277039648	NA
BOR	12	1.04166666666667e-05	1e-05	1e-05	0.999969583333333	61.758	90.049	0.0063603069914069	-0.292185964906593
BRI	12	1e-05	0.4398555	0.5601245	1e-05	53.26	34.42	0.00667410620241312	-0.902474948375417
BY_1	12	1.10833333333333e-05	0.611234333333333	0.388744583333333	1e-05	53.9045	27.5615	0.0058545371641227	-0.939403586611915
BY_2	5	1e-05	0.6271004	0.3728796	1e-05	55.18333	30.16667	0.00630519479946878	-0.707199836367534
BY_3	6	1.08333333333333e-05	0.617466666666667	0.3825125	1e-05	53.92	25.83	0.00668911211055799	-0.778596377247664
BY_4	7	1e-05	0.621721857142857	0.378258142857143	1e-05	55.58	28.18	0.00636470637150465	-0.778848208703885
CZE	6	1e-05	0.998618333333333	0.00136166666666667	1e-05	50.10833	12.80528	0.00578095744654634	-0.642349525340822
DE_1	5	1e-05	0.999269	0.000711	1e-05	48.2775	8.186	0.00595871432866719	-0.60567160631185
DE_2	6	1.1e-05	0.999969	1e-05	1e-05	47	12.23	0.00559100826766849	-0.494147377184695
EKA	17	0.668029117647059	1e-05	0.331950882352941	1e-05	56.5	60.35	0.00642166170031126	-0.706224950307324
ENI	14	1e-05	1.04285714285714e-05	1e-05	0.999969571428571	58.453	92.2	0.00658222785053019	-0.332469061837449
FI_1	6	0.0029345	0.271030166666667	0.726025333333333	1e-05	62.4	24.29	0.00631690213393688	-0.640179888607415
FI_2	4	0.0109405	0.27253375	0.7165155	1e-05	61.57	29.22	0.00642795858318348	-0.660228656583264
FIPA17	11	0.176412636363636	0.00201409090909091	0.821563181818182	1e-05	66.436	26.686	0.00601329477618169	-0.688858050533827
GERH	9	1.13333333333333e-05	0.999966777777778	1.17777777777778e-05	1e-05	47.463	12.262	0.00594274598604499	-0.660075711119193
GERL	8	1e-05	0.99997	1e-05	1e-05	47	12.262	0.00609441405790718	-0.660842678808553
Indigo	17	0.995119117647059	1.00588235294118e-05	1e-05	0.00486082352941176	67.27	49.88	0.00587052414168907	-0.56009037602064
ITAH	10	1.1e-05	0.9999687	1.03e-05	1e-05	42.27	13.595	0.00590061583012208	-0.371927828062042
ITAL	8	1.2625e-05	0.9999665	1.0875e-05	1e-05	41.807	13.595	0.00566819423988928	-0.323410946684683
KAZM	12	0.511071916666667	1.03333333333333e-05	1e-05	0.488907833333333	64.696	65.608	0.0066335499092056	-0.600130163964101
KM	11	0.571269363636364	1e-05	0.000749181818181818	0.427971545454545	61.05	69.253	0.00650851989722238	-0.63698062650328
KRA	12	1.00833333333333e-05	1e-05	1e-05	0.999969916666667	55.985	92.762	0.00644097715195131	-0.270066208931573
LT	6	1e-05	0.665523333333333	0.334456666666667	1e-05	54.6872	25.2797	0.00544286512054525	-0.571199159855884
OKT	15	0.666637466666667	1.13333333333333e-05	1e-05	0.3333412	62.452	66.087	0.00656745388598503	-0.690500031587897
PAH	18	0.99997	1e-05	1e-05	1e-05	54.2	58.5	0.0062678483669514	-0.415412887420257
PAL	12	0.84330825	0.00872908333333333	0.147952666666667	1e-05	55.34	58.52	0.00652748528708197	-0.610871852762407
PL_1	6	1e-05	0.706726166666667	0.293253833333333	1e-05	53.1325	23.1688	0.00558193589816088	-0.585636441892535
PL_2	5	1e-05	0.9366928	0.0632872	1e-05	50.34	22.58	0.00596859378807834	-0.5693440866226
PL_3	6	1e-05	0.760917	0.239063	1e-05	52.42	23.46	0.00637386350045685	-0.589818673186729
PL_4	6	1e-05	0.727864	0.272116	1e-05	54.03	23.03	0.00644672377442331	-0.793723669053219
PUT	4	0.5146995	1.025e-05	1e-05	0.48528025	65.907	65.909	0.00653054624670859	-0.557457720176438
R1	14	0.121487357142857	0.00401771428571429	0.874484928571429	1e-05	68.97	33.15	0.00594251509991234	-0.305320020739978
R2	14	0.0542160714285714	0.0367225714285714	0.909051357142857	1e-05	63.4	34.23	0.0061839038935616	-0.71709493924584
R20	10	0.2591706	0.0057847	0.7350348	1e-05	64.45	43.14	0.00620059412504938	-0.654937645954097
R22	10	0.0855035	0.0006536	0.9138328	1e-05	61.15	46.54	0.00596846741376725	-0.251966618787371
R24	14	0.000359357142857143	0.205262428571429	0.794368214285714	1e-05	59.7	37.57	0.0062309627561423	-0.665960391441804
R27	14	0.0193667857142857	0.0491468571428571	0.931476357142857	1e-05	58.24	42.2	0.00624764464912871	-0.520623406762633
R29	14	0.0038745	0.277418357142857	0.718697214285714	1e-05	56.1	36.58	0.00614657597149701	-0.86261672882171
R35	14	0.212394285714286	0.0159542857142857	0.771641571428571	1e-05	56.5	53.1	0.00624356965150609	-0.786247097293887
R38	14	0.598736571428571	0.00789307142857143	0.393360357142857	1e-05	60.39	57.06	0.00604251471848109	-0.551452826367654
R5	9	1e-05	0.318967888888889	0.681012111111111	1e-05	59.3	30.52	0.00613708764510005	-0.228050002743561
R8	14	1.06428571428571e-05	0.460170428571429	0.539808928571429	1e-05	58.24	25.38	0.00622622805881143	-0.673667224386612
RO_1	6	1e-05	0.88227	0.11771	1e-05	47.58	25.57	0.00588781149553182	-0.624640402447966
RO_2	6	1.05e-05	0.866659333333333	0.133320166666667	1e-05	46.3625	23.04556	0.00600924855422337	-0.664703556880749
SEPA15	5	1e-05	0.1058368	0.8941432	1e-05	64.75	18.29	0.00523995206806875	-0.244992993591355
SHA	19	0.610883894736842	1e-05	0.389096105263158	1e-05	57.14	58.42	0.0065855974191443	-0.81639862407548
SK	6	1e-05	0.990645166666667	0.00933483333333333	1e-05	48.7325	19.14917	0.00618363778980033	-0.733640247091063
SWE_1	5	0.0105636	0.2777692	0.7116572	1e-05	61.6	12.923	0.00676129416906561	-0.587446677968138
SWE_2	9	0.00658611111111111	0.275442333333333	0.717297666666667	0.000674	62.063	12.923	0.006573584195774	-0.711372614874064
TOB	8	0.734831375	0.0026345	0.02328275	0.23925125	58.174	68.375	0.00644942706564108	-0.506130835166637
TUG	18	0.863591166666667	0.000220666666666667	0.0871001111111111	0.049088	57.03	64.37	0.00640682046944906	-0.706535808149773
TYR	7	1e-05	1e-05	1e-05	0.99997	65.79	87.976	0.00687136227900873	-0.242166412172311
VYA	20	0.17381295	0.0288452	0.79733175	1e-05	58.36	49.4	0.00660918463414917	-0.905479674391794
YAR	3	1e-05	1e-05	1e-05	0.99997	60.244	90.222	0.00634078081256182	-0.726423189242346
