## Supplementary material for "Recurrent hybridization and gene flow shaped Norway and Siberian spruce evolutionary history over multiple glacial cycles": Supp4: results for f3 test

cluster1_sink	cluster2_source	cluster3_source	est	se	z	p
EUR	EUR_RUS	Fenno2	0.001584737	1.29E-05	123.3205429	0
EUR	Fenno1	EUR_RUS	0.002124563	1.61E-05	132.0730222	0
EUR	Fenno1	Fenno2	0.00370115	2.52E-05	146.9775185	0
EUR	Fenno1	URAL	0.007870245	4.85E-05	162.128816	0
EUR	Fenno1	OB	0.007448828	4.82E-05	154.5777217	0
EUR	Fenno1	YEN	0.00722981	5.17E-05	139.8183276	0
EUR	URAL	EUR_RUS	0.002672019	2.01E-05	132.7257781	0
EUR	URAL	Fenno2	0.00484923	3.24E-05	149.8422355	0
EUR	URAL	OB	0.012442105	7.50E-05	165.8242844	0
EUR	OB	EUR_RUS	0.002538929	2.03E-05	125.3767932	0
EUR	OB	Fenno2	0.004597406	3.21E-05	143.1585006	0
EUR	YEN	EUR_RUS	0.002466	2.21E-05	111.756833	0
EUR	YEN	Fenno2	0.00446437	3.46E-05	129.1701063	0
EUR	YEN	URAL	0.012364636	8.11E-05	152.3893658	0
EUR	YEN	OB	0.015857686	9.31E-05	170.3943363	0
EUR_RUS	EUR	Fenno1	-0.000918414	8.52E-06	-107.7328169	0
EUR_RUS	EUR	URAL	-0.001465871	1.34E-05	-109.7957566	0
EUR_RUS	EUR	OB	-0.00133278	1.41E-05	-94.39937943	0
EUR_RUS	EUR	YEN	-0.001259851	1.68E-05	-74.87339007	0
EUR_RUS	Fenno1	URAL	0.004279811	2.76E-05	155.1901745	0
EUR_RUS	Fenno1	OB	0.003991485	2.80E-05	142.4625844	0
EUR_RUS	Fenno1	YEN	0.003845395	3.13E-05	122.8756651	0
EUR_RUS	Fenno2	EUR	-0.000378588	5.26E-06	-71.96316897	0
EUR_RUS	Fenno2	Fenno1	0.001197998	9.45E-06	126.8038858	0
EUR_RUS	Fenno2	URAL	0.001798622	1.43E-05	125.9849454	0
EUR_RUS	Fenno2	OB	0.001679888	1.47E-05	113.9879378	0
EUR_RUS	Fenno2	YEN	0.001619781	1.69E-05	95.73364035	0
EUR_RUS	URAL	OB	0.008437306	5.29E-05	159.4905422	0
EUR_RUS	YEN	URAL	0.008432765	5.89E-05	143.1367658	0
EUR_RUS	YEN	OB	0.012058906	7.16E-05	168.4049002	0
Fenno1	EUR_RUS	EUR	0.003697039	2.42E-05	152.5025589	0
Fenno1	EUR_RUS	Fenno2	0.001580627	1.12E-05	140.7531504	0
Fenno1	Fenno2	EUR	0.002120453	1.52E-05	139.8422721	0
Fenno1	URAL	EUR	-0.002048642	1.64E-05	-124.8416295	0
Fenno1	URAL	EUR_RUS	-0.001501186	1.20E-05	-125.2166361	0
Fenno1	URAL	Fenno2	-0.000900561	8.17E-06	-110.1921792	0
Fenno1	URAL	OB	0.002944635	1.99E-05	148.2944318	0
Fenno1	OB	EUR	-0.001627226	2.09E-05	-78.03136084	0
Fenno1	OB	EUR_RUS	-0.00121286	1.51E-05	-80.30692448	0
Fenno1	OB	Fenno2	-0.00073097	1.05E-05	-69.79874003	0
Fenno1	YEN	EUR	-0.001408207	2.92E-05	-48.20732912	0
Fenno1	YEN	EUR_RUS	-0.00106677	2.10E-05	-50.86356615	0
Fenno1	YEN	Fenno2	-0.000644987	1.45E-05	-44.49287735	0
Fenno1	YEN	URAL	0.003086184	2.47E-05	125.0934887	0
Fenno1	YEN	OB	0.00700065	4.00E-05	175.1338887	0
Fenno2	EUR	EUR_RUS	0.001153092	9.77E-06	117.9788818	0
Fenno2	EUR	Fenno1	-0.00096332	8.66E-06	-111.2234421	0
Fenno2	EUR	URAL	-0.002111401	1.67E-05	-126.189288	0
Fenno2	EUR	OB	-0.001859576	1.84E-05	-101.2901374	0
Fenno2	EUR	YEN	-0.00172654	2.31E-05	-74.78321261	0
Fenno2	Fenno1	EUR_RUS	-0.000423494	5.14E-06	-82.45891002	0
Fenno2	Fenno1	URAL	0.002057694	1.50E-05	137.5255979	0
Fenno2	Fenno1	OB	0.001888103	1.59E-05	118.8267598	0
Fenno2	Fenno1	YEN	0.00180212	1.87E-05	96.37853752	0
Fenno2	URAL	EUR_RUS	-0.001024119	9.90E-06	-103.4564134	0
Fenno2	URAL	OB	0.005733299	3.76E-05	152.3053139	0
Fenno2	OB	EUR_RUS	-0.000905385	1.10E-05	-82.0217325	0
Fenno2	YEN	EUR_RUS	-0.000845278	1.40E-05	-60.54520409	0
Fenno2	YEN	URAL	0.005788865	4.33E-05	133.6395056	0
Fenno2	YEN	OB	0.00953374	5.67E-05	168.0883332	0
URAL	EUR	Fenno1	0.004513173	2.99E-05	150.8492836	0
URAL	EUR	YEN	1.88E-05	3.27E-05	0.575002594	0.565289543
URAL	EUR_RUS	EUR	0.009711398	5.87E-05	165.4623401	0
URAL	EUR_RUS	Fenno1	0.003965717	2.59E-05	153.0192471	0
URAL	EUR_RUS	Fenno2	0.006446905	4.00E-05	161.0076377	0
URAL	EUR_RUS	YEN	-0.000187238	2.68E-05	-6.984906949	2.85E-12
URAL	Fenno1	YEN	-0.000621653	1.52E-05	-40.97564876	0
URAL	Fenno2	EUR	0.007534187	4.69E-05	160.7411153	0
URAL	Fenno2	Fenno1	0.003365092	2.20E-05	153.2164418	0
URAL	Fenno2	YEN	-0.000366079	2.20E-05	-16.65085814	2.98E-62
URAL	OB	EUR	-5.87E-05	1.70E-05	-3.445767343	0.00056944
URAL	OB	EUR_RUS	-0.000191779	1.40E-05	-13.66970275	1.54E-42
URAL	OB	Fenno1	-0.000480104	8.04E-06	-59.71657375	0
URAL	OB	Fenno2	-0.000310512	1.16E-05	-26.86485547	5.66E-159
URAL	OB	YEN	0.003434362	1.93E-05	177.5153803	0
OB	EUR	Fenno1	0.00687742	4.42E-05	155.4977626	0
OB	EUR	URAL	0.001884143	1.96E-05	95.98344673	0
OB	EUR	YEN	-0.001531437	2.35E-05	-65.06550313	0
OB	EUR_RUS	EUR	0.01178732	7.01E-05	168.2534382	0
OB	EUR_RUS	Fenno1	0.006463055	3.99E-05	161.7907448	0
OB	EUR_RUS	Fenno2	0.008774652	5.27E-05	166.4168469	0
OB	EUR_RUS	URAL	0.002017234	1.76E-05	114.3588097	0
OB	EUR_RUS	YEN	-0.001604366	2.05E-05	-78.45148188	0
OB	Fenno1	URAL	0.002305559	1.49E-05	154.7129531	0
OB	Fenno1	YEN	-0.001750456	1.55E-05	-113.068178	0
OB	Fenno2	EUR	0.009728843	5.93E-05	163.9732383	0
OB	Fenno2	Fenno1	0.005981164	3.60E-05	166.0794436	0
OB	Fenno2	URAL	0.002135968	1.63E-05	130.9653314	0
OB	Fenno2	YEN	-0.001664473	1.82E-05	-91.60697646	0
OB	YEN	URAL	-0.001608907	1.08E-05	-149.664738	0
YEN	EUR	Fenno1	0.014036542	7.68E-05	182.7433046	0
YEN	EUR_RUS	EUR	0.018800351	0.000101283	185.6226448	0
YEN	EUR_RUS	Fenno1	0.013695105	7.23E-05	189.3950963	0
YEN	EUR_RUS	Fenno2	0.015920718	8.42E-05	189.122607	0
YEN	Fenno2	EUR	0.016801981	9.09E-05	184.7878635	0
YEN	Fenno2	Fenno1	0.013273321	6.85E-05	193.8904813	0
YEN	URAL	EUR	0.008901715	5.31E-05	167.6559072	0
YEN	URAL	EUR_RUS	0.009107735	5.09E-05	178.8333287	0
YEN	URAL	Fenno1	0.00954215	4.87E-05	196.0840531	0
YEN	URAL	Fenno2	0.009286576	4.97E-05	187.0371106	0
YEN	URAL	OB	0.005486135	2.86E-05	191.7970548	0
YEN	OB	EUR	0.005408666	3.48E-05	155.6182568	0
YEN	OB	EUR_RUS	0.005481594	3.31E-05	165.5174878	0
YEN	OB	Fenno1	0.005627684	3.10E-05	181.5134246	0
YEN	OB	Fenno2	0.005541701	3.20E-05	173.1153454	0
